# Microbiome-host interactions drive a trade-off between sleep quality and lifespan in *Drosophila*

**DOI:** 10.64898/2025.12.24.696379

**Authors:** Priyanshu Bhargava, Shenyue Chen, Jinho Lee, Yuto Yoshinari, Takashi Nishimura, Masayuki Ushio, Yuki Sugiura, Kwun For Cheng, Yu Shan Fung, Koji Hase, Hugh Nakamura, Masato Enomoto, Jung Kim, Heath E. Johnson, Yi Liao, Yukinori Hirano

## Abstract

Understanding the interactions between various aging processes and the resulting heterogeneity in aging is crucial for promoting healthy aging. Here, we provide evidence that heterogeneity in microbiome and host interactions contributes to diversifying aging phenotypes in sleep, gut integrity, and longevity in *Drosophila*. Aged flies exhibiting sleep fragmentation preserve gut integrity, accompanied by a shift in microbiota composition, particularly an increase in *Acinetobacter junii*. *A. junii* induces sleep fragmentation via its metabolite, urocanic acid, through serotonin receptor-dependent dopamine upregulation. In parallel, *A. junii* exploits the host response to promote its growth, leading to lifespan extension, which is recapitulated by genetically modified *Escherichia coli*, suggesting a trade-off between sleep quality and lifespan. Our study demonstrates a systematic mechanism underlying aging heterogeneity, suggesting interventions through bacterial supplements.
