## supplemental info for "Microbiome-host interactions drive a trade-off between sleep quality and lifespan in *Drosophila*": Table 1 body DEG.xlsx

### Sheet: MB
table 1. Genes showing changes of > 2-fold between SF and NSF aged male body
q value and log2 fold change were shown, based on the comparison between two groups indicated in the parenthesis.
The genes were classified into type A-D as shown in Fig. 1H.
Gene name	Gene ID	q.value (SF vs NSF)	Log2 (SF vs NSF)	q.value (young vs SF)	Log2 (young vs SF)	q.value (young vs NSF)	Log2 (young vs NSF)	Type A-D
CG14120	FBgn0036321	0.0335724	1.13848	0.0114015	0.904435	0.113785	-0.842315	A
Jon65Ai	FBgn0035667	1.7742e-08	2.12358	0.271463	-0.624259	1.40566e-07	-3.05481	B
Jon25Biii	FBgn0031653	0.000390644	1.63477	0.648639	-0.29135	6.80429e-06	-2.44203	B
can	FBgn0011569	0.00184218	1.49466	0.481661	0.323752	0.000162832	-1.77341	B
CG11911	FBgn0031249	0.00343357	1.46299	0.495545	-0.348264	7.38773e-07	-2.74409	B
CG9988	FBgn0039591	0.00299933	1.45503	0.304417	-0.557981	6.26397e-06	-2.96375	B
CG8299	FBgn0034052	0.0031554	1.44285	0.802155	0.175089	0.000949586	-2.27022	B
CG34027	FBgn0054027	0.00343357	1.41693	0.799319	-0.155058	0.00218978	-1.87589	B
CG11912	FBgn0031248	0.0031554	1.41519	0.314407	-0.413496	1.98243e-07	-2.40468	B
CG3225	FBgn0031631	0.00319232	1.39435	0.783805	-0.145185	2.40278e-08	-2.1193	B
CG31041	FBgn0051041	0.00659191	1.38032	0.322882	0.520545	0.0191619	-1.44699	B
CG13810	FBgn0035313	0.00706114	1.37354	0.626113	-0.268778	2.62993e-05	-2.37456	B
SA-2	FBgn0043865	0.00501476	1.37223	0.66658	-0.226269	0.000256881	-2.0256	B
CG33310	FBgn0053310	0.000390644	1.35867	0.734641	-0.135094	7.53076e-08	-1.74882	B
CG31703	FBgn0051703	0.00136377	1.35231	0.455752	-0.291009	4.19743e-06	-1.92101	B
CR43656	FBgn0263665	0.00924803	1.29234	0.250845	-0.451665	4.30054e-07	-2.32445	B
CR45006	FBgn0266358	0.0105952	1.28546	0.786737	0.183565	0.00600677	-1.93164	B
CG13607	FBgn0039151	0.0136193	1.28393	0.243503	-0.600257	3.7902e-08	-2.91309	B
CG7804	FBgn0036496	1.4608e-05	1.28312	0.722985	-0.109289	2.05631e-07	-1.52155	B
CG7720	FBgn0038652	0.00211018	1.26232	0.246346	0.379287	0.00404674	-1.15384	B
Jon44E	FBgn0001285	0.0105952	1.25921	0.733637	-0.217934	0.00077276	-1.891	B
CG10013	FBgn0038012	0.00784752	1.2378	0.229885	-0.406604	7.81611e-07	-2.0182	B
CG10486	FBgn0035647	0.015753	1.21719	0.671406	0.208084	0.00996651	-1.41121	B
CR43279	FBgn0262968	0.0120184	1.20464	0.957376	0.0272313	0.000273168	-1.56867	B
CG42590	FBgn0260967	0.00815228	1.20339	0.68549	0.189848	0.000582449	-1.35603	B
CG34302	FBgn0085331	0.025694	1.18625	0.779804	-0.170087	0.00370105	-1.81737	B
CR44924	FBgn0266229	0.0380583	1.12525	0.575195	0.316065	0.0313528	-1.29178	B
CG30088	FBgn0050088	0.040396	1.12307	0.617416	0.286505	0.0476281	-1.2877	B
CG33235	FBgn0030307	0.0156748	1.11651	0.76967	-0.122188	0.000870923	-1.50169	B
CR45599	FBgn0267159	0.0316472	1.11516	0.88946	-0.0997303	0.00155821	-2.17436	B
CG18641	FBgn0031426	0.0316146	1.11384	0.358856	-0.461454	0.000674014	-1.90436	B
CG9777	FBgn0030764	0.00238489	1.11021	0.451519	-0.24366	8.36425e-06	-1.52168	B
thr	FBgn0003701	0.0250042	1.10794	0.906384	-0.0639928	0.00344869	-1.47077	B
CR43356	FBgn0263088	0.019586	1.10761	0.0541064	-0.718708	4.30261e-06	-2.10029	B
CG3347	FBgn0031513	0.0443619	1.10424	0.758349	0.165484	0.0181589	-1.40638	B
CG13829	FBgn0039059	0.00995585	1.10296	0.973975	0.0143856	0.000582136	-1.32407	B
CR44275	FBgn0265302	0.0395003	1.0948	0.292338	-0.490808	0.000356068	-1.95918	B
CG14535	FBgn0031955	0.0499061	1.09106	0.671406	-0.25979	0.00249948	-1.91094	B
CG31663	FBgn0051663	0.00299933	1.08314	0.995641	0.00185687	4.16053e-07	-1.29963	B
CG15262	FBgn0028852	0.015458	1.08002	0.387441	-0.303274	3.67341e-06	-1.65717	B
CG14443	FBgn0029880	0.0496514	1.07535	0.888224	-0.101172	0.0302594	-1.5487	B
dpr16	FBgn0037295	0.0404825	1.07278	0.425056	-0.369045	0.00012063	-1.8477	B
CG30431	FBgn0050431	0.00400002	1.06997	0.595053	-0.133918	5.65702e-05	-1.36183	B
yellow-k	FBgn0036504	0.0230259	1.06693	0.700117	-0.17183	0.00127923	-1.4891	B
Art2	FBgn0031592	0.0495003	1.04943	0.482183	-0.295132	0.000586183	-1.70906	B
CR43866	FBgn0264448	0.0225353	1.04807	0.296211	-0.412824	3.78903e-05	-1.73026	B
CG6220	FBgn0033865	0.0477327	1.04215	0.764562	-0.141223	0.000676047	-1.55422	B
CG10592	FBgn0035619	0.0451111	1.03214	0.0663853	-0.608217	2.22543e-06	-2.0172	B
CG3919	FBgn0036423	0.0275906	1.03019	0.340381	-0.359503	2.11626e-07	-1.71979	B
CG17687	FBgn0036348	0.00911836	1.0268	0.179244	-0.374189	5.26976e-06	-1.57401	B
CG12592	FBgn0037811	0.0359781	1.01818	0.451019	-0.2867	0.000127033	-1.58527	B
CG14380	FBgn0038124	0.0181495	1.01547	0.23791	-0.318851	3.57444e-05	-1.52872	B
CR44606	FBgn0265817	0.0483812	1.01082	0.638397	-0.209452	0.00428087	-1.46411	B
Npc2d	FBgn0037782	0.00190994	1.48329	0.00326899	-1.29703	1.22449e-15	-4.67359	B
CG6295	FBgn0039471	0.009497	1.32925	0.0152518	-1.23517	2.61615e-06	-3.06554	B
Jon74E	FBgn0023197	0.000436836	1.26904	0.00233678	-0.694781	5.0758e-11	-2.16483	B
CR43419	FBgn0263338	0.0263442	1.15015	0.0173173	-0.89114	1.74961e-10	-2.6275	B
Ser8	FBgn0019928	0.0315254	1.09073	0.0238397	-0.972146	4.46214e-10	-2.61104	B
epsilonTry	FBgn0010425	0.0359781	1.05955	0.0413417	-0.918113	1.5076e-07	-2.43509	B
PGRP-SC1b	FBgn0033327	0.00332381	1.43109	0.120632	0.750718	0.0992015	-1.05503	B
CG3280	FBgn0036017	0.0428452	1.1162	0.428228	0.461501	0.176712	-0.955738	B
CR44332	FBgn0265420	0.0443619	1.11232	0.36386	0.447463	0.0799827	-1.17959	B
CG17324	FBgn0027074	0.0293489	1.04157	0.250143	0.496459	0.0920533	-0.775337	B
CR45165	FBgn0266675	0.0496316	1.0314	0.510222	0.40497	0.118075	-1.11502	B
CG2663	FBgn0037323	0.00694419	-1.37872	8.7685e-05	-1.85831	0.905065	-0.0825404	C
CG42869	FBgn0262143	0.00212101	-1.34565	0.00110616	-1.29749	0.784585	0.139429	C
Vago	FBgn0030262	0.00354349	-1.33003	0.000279435	-1.07906	0.286476	0.552537	C
CG15649	FBgn0034563	0.0250755	-1.18097	0.000239188	-1.59422	0.770193	-0.175997	C
Drsl2	FBgn0052279	1.04084e-08	-1.77682	0.906335	-0.0733364	0.000238276	1.72207	D
CG18179	FBgn0036023	1.44034e-05	-1.6776	0.458327	-0.286381	7.2311e-08	1.7139	D
CG7298	FBgn0036948	0.00238489	-1.41336	0.533108	0.38691	0.000337213	2.13288	D
ImpL3	FBgn0001258	1.47818e-09	-1.40396	0.965588	0.0183579	3.33494e-05	1.41562	D
CG45060	FBgn0266430	0.0101652	-1.31267	0.933159	0.0618866	0.00493538	1.8197	D
CG15829	FBgn0035743	0.00766022	-1.29077	0.478115	0.412845	0.000515258	2.00785	D
inaD	FBgn0001263	0.00425229	-1.25803	0.603368	0.29897	0.000604494	1.73223	D
CR44145	FBgn0264994	0.0155294	-1.24338	0.716982	0.221302	7.53896e-05	2.58148	D
CR44138	FBgn0264987	0.00622639	-1.23862	0.724574	0.238128	0.00864444	1.61687	D
Crz	FBgn0013767	0.0235082	-1.16297	1	-0.109987	0.0217413	1.6003	D
CG15127	FBgn0040730	0.0245892	-1.12937	0.967711	-0.0289534	0.0253835	1.28394	D
CG34423	FBgn0085452	0.00737643	-1.10476	0.701296	0.192169	0.00645863	1.33914	D
Akh	FBgn0004552	0.0196768	-1.09206	0.889437	-0.0796141	1.66026e-05	1.27586	D
CR31084	FBgn0051084	0.0377683	-1.06986	0.669135	-0.26288	0.0362534	1.01995	D
CG5955	FBgn0036997	0.0157492	-1.05506	0.867058	0.0942665	0.000230078	1.33263	D
CG13321	FBgn0033787	0.000379905	-1.03672	0.181433	0.370317	4.03933e-05	1.41049	D
wun2	FBgn0041087	0.0449334	-1.01025	0.963659	0.0282244	0.0189346	1.20934	D
CG1673	FBgn0030482	0.0015311	-1.004	0.482183	-0.2165	0.0187415	0.806509	D
CG11425	FBgn0037167	0.000708182	-1.51835	7.90811e-08	1.96928	1.52408e-16	3.8363	D
CG7763	FBgn0040503	0.00238489	-1.41809	1.26146e-15	3.05673	3.29001e-41	5.40663	D
CG14567	FBgn0037126	0.009497	-1.29386	2.05442e-06	1.84843	9.79654e-11	3.47711	D
Cht4	FBgn0022700	0.0256253	-1.12337	0.0368876	0.956252	1.301e-06	2.45793	D
CG16772	FBgn0032835	0.0316146	-1.11932	0.000633386	1.01178	7.30091e-07	2.41484	D
CG6429	FBgn0046999	0.0499061	-1.08683	0.000172453	1.20522	1.60542e-05	2.5186	D
CG15725	FBgn0030417	0.00694419	-1.34619	1	-0.32412	0.0946909	1.17618	D
Cyp304a1	FBgn0038095	0.0133712	-1.28656	0.193116	-0.717378	0.182619	0.841545	D
CG34291	FBgn0085320	0.0230268	-1.08534	0.693784	-0.236413	0.0564713	0.970552	D
CG11671	FBgn0037562	0.00137014	-1.05836	0.759782	-0.144148	0.0573832	0.882198	D
