## supplemental info for "Microbiome-host interactions drive a trade-off between sleep quality and lifespan in *Drosophila*": Table 4 head DEG.xlsx

### Sheet: MH
table 4. Genes showing changes of > 2-fold between SF and NSF aged male heads.
q value and log2 fold change were shown, based on the comparison between two groups indicated in the parenthesis.
The genes were classified into type A-D as shown in Fig. 3D.
Gene name	Gene ID	q.value (SF vs NSF)	Log2 (SF vs NSF)	q.value (young vs SF)	Log2 (young vs SF)	q.value (young vs NSF)	Log2 (young vs NSF)	Type A-D
Nplp4	FBgn0040717	4.08596e-06	1.42739	0.0278771	1.39397	0.644402	-0.3843	A
CG11370	FBgn0037181	2.3297e-05	1.35655	4.83565e-25	5.30304	1.06953e-11	3.75667	A
SPH93	FBgn0032638	4.24923e-08	1.24431	1.14763e-83	7.99532	1.20984e-57	7.02283	A
CG9312	FBgn0038179	3.39775e-07	1.15591	5.67623e-14	1.84611	0.165924	0.514389	A
CR44372	FBgn0265510	0.00270005	1.09387	0.000217468	2.14541	0.601188	0.522379	A
DNaseII	FBgn0000477	0.000297033	1.07979	0.00157299	1.07207	0.453504	-0.299105	A
CG43092	FBgn0262538	9.20829e-08	1.0631	4.49999e-19	1.51548	0.345425	0.320916	A
CG34227	FBgn0085256	8.29562e-05	1.05832	2.6552e-23	2.55221	0.000108805	1.25977	A
CG13067	FBgn0036589	0.00327219	1.0053	0.0018429	1.18356	0.828978	-0.152304	A
Drsl4	FBgn0052282	3.98037e-16	2.15761	0.0962388	0.912365	4.58152e-07	-2.13322	B
CG15353	FBgn0040718	2.28925e-07	1.54754	0.344844	0.487574	0.000101563	-1.86556	B
sug	FBgn0033782	4.74959e-06	1.43482	0.779071	-0.260514	2.61655e-11	-2.99267	B
CG5162	FBgn0030828	4.24923e-08	1.34646	0.0972487	0.777639	0.000741704	-1.69637	B
CR45712	FBgn0267276	3.47317e-05	1.3395	0.760212	0.22112	6.22378e-05	-2.19248	B
TotX	FBgn0044810	0.00345126	1.0361	0.705321	0.237269	0.0014742	-1.57596	B
yellow-e	FBgn0041711	0.00665324	1.02911	0.0145498	-0.730467	2.64438e-15	-2.32837	B
Hml	FBgn0029167	3.58951e-05	-1.19797	0.000448433	-1.17764	0.337892	0.377286	C
mt:ND4L	FBgn0013683	0.000251778	-1.19281	0.000105722	-1.79649	0.811271	-0.174542	C
CG7763	FBgn0040503	0.00400364	-1.06239	0.00295037	1.79674	5.76714e-11	3.52073	D
CG1673	FBgn0030482	4.79113e-05	-1.06976	0.608834	-0.392592	0.275567	0.705207	D
