## supplemental info for "Microbiome-host interactions drive a trade-off between sleep quality and lifespan in *Drosophila*": Table 5 fly metabolome.xlsx

### Sheet: Sheet1 (2)
table 5. Metabolites determined in fly heads.
Metabolites determined from groups of 5 aged fly heads were shown. Experiment 1, n = 3 for all Experiment 2, n = 3 for all; Experiment 3, n = 5 for all.
Raw data were shown. P value (two-tailed Student's t-test) and log2 fold change was calculated after normalizing within each experiment based on the average of NSF flies.						Experiment 1						Experiment 2						Experiment 3
						SF			NSF			SF			NSF			SF					NSF
	Full name	Classification	HMDB	PubChem	KEGG	1	2	3	1	2	3	1	2	3	1	2	3	1	2	3	4	5	1	2	3	4	5	P value	Log2 fold change
2-Aminobutyric acid	2-Aminobutyric acid	Organic acids	HMDB0000452	80283	C02356	45080.6	40356.2	41056	41554	46292.1	48762	166472	147273	161234	166059	144280	155647	34959	36729.6	26405.5	29457.3	30952.9	30937	27764.4	28177.7	29464.1	28052.9	0.480208	0.0419162
2-Hydroxyglutarate	L/D-2-Hydroxyglutaric acid	Amino acid-related	HMDB0000694 / 0000606	439939 / 439391	C03196 / C01087	4481.06	3767.92	4198.06	5477.7	4479.01	4691.11	473.971	724.511	512.918	1450.48	812.41	552.218	385.983	158.651	447.673	334.064	399.39	412.006	371.758	520.431	219.695	449.444	0.0791646	-0.330846
3-Hydroxy-kynurenine	3-Hydroxy-kynurenine	Amino acid-related	HMDB0000732	89	C02794	211.923	588.654	334.025	411.588	451.444	221.775	140.233	238.982	408.009	1248.84	389.507	240.721	123.737	309.386	138.94	192.931	493.32	272.188	175.251	231.975	464.086	275.756	0.356128	-0.317419
3-Hydroxybutyric acid	3-Hydroxybutyric acid	Organic acids	HMDB0000357	441	C01089	4229.57	4994.45	4653.5	4635.95	4045.63	4046.94	6919.05	6223.94	6596.89	7159.53	7783.85	7269.01	7618.01	7926.28	6362.13	6817.07	5345.37	6388.92	5699.56	6389.84	3743.18	4802.24	0.14899	0.154144
3-Methyl-histidine	3-Methylhistidine	Amino acid-related	HMDB0000479	64969	C01152	7113.09	8145.51	10374.6	8016.47	9165.04	9023.17	27063.9	30207.9	28236.6	51696.3	41185.2	36022.1	5781.78	4946.38	5125.51	5663.2	7926.01	6833.72	4576.14	3681.72	6820.34	4280.4	0.681363	-0.0609241
3-Phosphoglycerate	2/3-Phosphoglyceric acid	Glycolysis	HMDB0000807 / 0003391	3497 / 3904	C00197 / C00631	4147.19	7991.03	2927.02	3029.71	3186.98	2978.85	17336.2	15727.9	16353.7	13205.5	15599.9	21292.1	17214.1	11936.5	16927.9	12324.3	13144.4	15348.2	12360.8	17695.3	8832.92	15610.4	0.273711	0.240555
5-Methylthioadenosine	5'-Methylthioadenosine	Others	HMDB0001173	439176	C00170	43822.2	42322.2	44876.9	50941.5	45666.5	43148.9	71474.8	61071.4	72280.5	80811.5	70330	70303.5	54402.8	54651.1	41936	48818	65444.6	45212.8	45210.2	51817.5	45506.7	43845.6	0.606374	0.0406118
6-Phosphogluconate	6-Phosphogluconic acid	PPP	HMDB0001316	91493	C00345	159.79	44.6759	98.6906	106.103	122.952	125.836	797.707	1099.22	1002.36	1009.98	992.603	1398.37	274.533	181.768	316.741	241.18	456.286	427.827	282.2	327.479	398.478	236.9	0.213889	-0.209187
Acetyl-Carnitine	L-Acetylcarnitine	Carnitine-related	HMDB0000201	1	C02571	39328.3	39301.5	41845.1	48788	28242.3	40769.3	175579	133287	261155	194031	250658	237167	106168	111388	71122.5	98969	88475.1	101474	89483.6	51333.6	133913	71554.6	0.921709	-0.0141267
Acetyl-CoA	Acetyl-CoA	Coenzymes	HMDB0001206	444493	C00024	85.9495	63.0027	1.62442	21.3344	51.3307	0.943665	0.889207	9.78073	10.7133	59.2848	15.6074	35.7598	12.0052	32.7575	57.874	112.493	57.5514	68.6061	7.98419	106.961	208.632	290.33	0.620609	-0.336051
Acetylcholine	Acetylcholine	Neurotransmitters	HMDB0000895	187	C01996	26037.2	20405.4	29465.6	23125.5	19475.2	18827.8	21581.1	13243.7	63352.6	57593.4	28785.9	55674.7	36467.8	56152.1	18221.1	35880.1	17912.9	20965.6	22339.8	20968	22075.2	16186.7	0.245619	0.328075
Adenine	Adenine	Purine metabolism	HMDB0000034	190	C00147	127547	127298	127151	129538	130363	124677	176428	163390	194577	176100	199312	194788	607.786	718.845	396.543	469.059	533.915	734.234	818.005	946.883	682.634	1216.29	0.0231067	-0.307125
Adenosine	Adenosine	Purine metabolism	HMDB0000050	60961	C00212	171652	119127	119742	137385	139853	132701	41297.9	70919.9	37997.8	39601.2	112396	47166.3	44540.1	62464.6	59579.2	69468.4	50563.2	53167.1	55341	50610	73729.2	45095.3	0.647943	-0.0777353
Adenyl succinate	Adenylsuccinic acid	Nucleotides	HMDB0000536	440122	C03794	169989	187690	167777	178058	195128	183189	121139	98995.6	149810	56924.1	124864	158205	98250.2	42001.7	81252.2	113535	65631.2	117230	111163	154563	65460.2	116090	0.283902	-0.189439
ADP	Adenosine diphosphate	Nucleotides	HMDB0001341	6022	C00008	16463.4	26115.3	20752.3	17867	16079.4	17061.5	63969.7	46264.6	57341.2	56531.5	53760.8	65480.6	43129.8	55155.6	39179.6	41294.3	37068.1	35615.1	39180.4	52688.1	35235	36971.6	0.245173	0.124199
AICAR	AICAR	Nucleotides	HMDB0001517	65110	C04677	2065.78	1427.8	3298.22	1376.21	2035.28	1953.11	4541.82	2787.42	3268.21	2840.4	3718.64	4205.19	1610.01	2157.97	1081.91	2322.17	5129.22	1493.47	1197.14	2207.94	2725.06	2777.15	0.420446	0.203375
Ala	L-Alanine	Amino acids	HMDB0000161	5950	C00041	216620	182921	203668	233406	203109	195716	1.85904e+06	1.92722e+06	2.12613e+06	1.77133e+06	2.05914e+06	2.11192e+06	283710	270487	262053	267388	258469	281405	265630	344187	213285	270238	0.549785	-0.036065
Allantoic acid	Allantoic acid	Purine metabolism	HMDB0001209	203	C00499	5329.4	6276.21	4669.85	5504.67	5287.21	4869.66	7268.97	7436.9	7144.84	7858.5	8900.66	7801.22	3184.35	3400.11	3192.62	3681.77	2919.41	3700.22	3292.15	2705.31	2678.15	3105.71	0.882283	0.00996248
Allantoin	Allantoin	Purine metabolism	HMDB0000462	204	C01551	55714.8	56748	69205.8	66291.9	62001.8	58248.3	153888	147853	136623	107464	115164	136792	13789.4	13844.8	12148.3	15326.3	12399	12143.7	12613.9	12408.8	9187.49	11536.8	0.0215792	0.174137
AMP	Adenosine monophosphate	Nucleotides	HMDB0000045	6083	C00020	796642	746976	797844	759187	822998	778180	351243	301596	399890	386255	386829	373565	459364	499917	408511	528587	488154	481831	502661	559578	453736	420870	0.384519	-0.0453411
Arg	L-Arginine	Amino acids	HMDB0000517	6322	C00062	513017	596900	532283	562538	570307	552338	3.83116e+06	3.68642e+06	3.64364e+06	3.74371e+06	3.92743e+06	4.03138e+06	583787	541592	503569	536193	466503	583032	516289	436788	471599	519814	0.979076	-0.00122121
Argininosuccinate	Argininosuccinic acid	Urea cycle	HMDB0000052	16950	C03406	16782	19042.9	15021.3	19345.5	19225.6	22460.2	6204.42	4253.54	5470.52	8992.15	6092.02	6419.22	4442.69	4698.8	5980.76	4475.23	3397.85	5264.1	4091.35	5260.87	7029.16	6620.7	0.00586726	-0.323696
Asn	L-Asparagine	Amino acids	HMDB0000168	6267	C00152	77299.9	72213.1	73031.7	76239.9	81586.4	86694.1	183014	186012	186108	125848	179471	154312	18098.2	20013.4	18532.5	20221.9	22632.2	19633.5	16141	15768.9	20697.8	22170.5	0.313423	0.0794924
Asp	L-Aspartic acid	Amino acids	HMDB0000191	5960	C00049	40660.7	40342	27401.7	30760.3	39868.9	33130.1	147302	128170	117037	142071	144306	114813	79500.6	111661	80890.4	76806.1	73491	78581.3	75919.6	70467.7	62772.2	65111.7	0.178078	0.13203
ATP	Adenosine triphosphate	Nucleotides	HMDB0000538	5957	C00002	1091.41	2141.9	968.528	1167.09	803.825	1113.99	36743.8	30383.1	31143.8	30847.8	28336.1	35403.3	13483.7	13429.3	7867.25	9339.51	10993.8	6844.78	7642.23	14112.7	9620.14	6541.18	0.114973	0.280357
Beta-Alanine	Beta-Alanine	Amino acid-related	HMDB0000056	239	C00099	5262.17	6605.13	5708.1	7496.13	6252.62	5188.97	65918.4	98406.5	86132.5	79514.6	77142.4	87384.5	11532.9	13613.5	11043.5	11993	11428.7	10669.7	10692	12052.3	9713.08	11973.3	0.63493	0.0352948
Betaine aldehyde	Betaine aldehyde	Others	HMDB0001252	249	C00576	76473	69502.9	73760.2	95667.5	58701.7	99172.6	18768.1	27277.3	22722.6	16674.5	18688.1	12894.9	25936.2	25463.1	20844.3	28214.2	28829.5	31364.3	31229.7	24996.5	42400	25002.2	0.970221	0.00599655
Betaine	Betaine	Others	HMDB0000043	247	C00719	930221	856895	935723	789080	978206	833562	1.04532e+06	1.20166e+06	1.12855e+06	2.34184e+06	1.59982e+06	1.24187e+06	2.45434e+06	1.97647e+06	2.67576e+06	1.91347e+06	2.50404e+06	2.61313e+06	2.66764e+06	2.25211e+06	2.85673e+06	2.54292e+06	0.0853709	-0.203964
Biotin	Biotin	Vitamins	HMDB0000030	171548	C00120	2310.39	2549.66	1997.88	1994.38	948.129	1871.68	5386.25	3929.25	4956.93	5262.67	6320.66	4945.07	1619.3	2504.16	1821.47	1286.17	2021.01	1162.45	2844.43	1564.95	1337.56	2442.14	0.568131	0.10262
C3-acylcarnitine	Propionylcarnitine	Carnitine-related	HMDB0000824	107738	C03017	8278.97	5961.7	10437.5	4817.02	11034.5	8927.13	48817.8	49740.9	97654	115316	121316	66996.5	19058.9	23613.3	7958.75	13363.3	48717.9	24919.9	16175.5	14452.3	56534.3	16655.7	0.446969	-0.241565
C4-acylcarnitine	Butyrylcarnitine	Carnitine-related	HMDB0002013	439829	C02862	7348.61	4471.09	12408.7	5852	10045.4	9013.09	18158.9	18402.1	42063	41062.3	37578.2	27280	8725.12	6228.13	2972.96	5604.46	15341.3	10573.8	5916.24	6095.62	23644.5	6846.75	0.302684	-0.320847
C5-acylcarnitine	Valerylcarnitine	Carnitine-related	HMDB0013128	53481619	-	2199.96	2005.31	4943.2	6947.03	3422.32	3485.07	12804.8	6425.2	5857	11110.1	16896.1	7632.93	2252.33	2727.81	2056.7	3065.49	3327.23	1469.26	1592.12	1941.83	2098.2	2333.22	0.910927	0.0272709
C6-acylcarnitine	Hexanoylcarnitine	Carnitine-related	HMDB0000705	6426853	-	58.2472	0.444537	18.0971	0.758905	0	25.8288	1126.66	377.812	1062.24	636.644	880.078	619.033	846.555	835.395	411.209	941.388	617.434	420.417	466.891	99.8032	617.14	199.091	0.0837252	1.02569
Cadaverine	Cadaverine	Amino acid-related	HMDB0002322	273	C01672	1723.34	1150.49	1212.13	1435.93	2241.82	924.059	2365.45	2731.77	2151.01	3052.52	3208.19	4454.32	7732.48	27295.2	25135.1	8240.9	18621	5039.79	8390.32	36329.9	21873.3	9410.37	0.684106	-0.128576
Carnitine	L-Carnitine	Carnitine-related	HMDB0000062	2724480	C00318	60432	49643.9	58108.5	72220.8	44216.6	77152.7	123024	144707	149553	92490.2	109841	103239	158032	146644	118034	143003	152907	144886	148602	101007	179485	117400	0.362835	0.113468
CDP	Cytidine diphosphate	Nucleotides	HMDB0001546	6132	C00112	60.0608	219.275	5.98657	47.0757	55.878	74.3286	667.771	277.348	491.53	565.488	634.819	512.301	548.86	309.453	565.696	311.075	475.993	219.736	264.564	482.344	178.575	357.393	0.27314	0.41854
CDP-Choline	Citicoline	Others	HMDB0001413	13804	C00307	1197.11	1624.78	822.577	775.809	1166.6	1338.51	795.648	769.476	1496.4	482.658	461.348	1282.05	3105.22	3186.33	2987.86	3114.09	2480.93	2490.43	2934.77	2731.09	3124.74	2391.45	0.224529	0.229635
Choline	Choline	Vitamins	HMDB0000097	305	C00114	283750	251884	262704	270632	257288	254879	349157	396748	328458	352580	350198	352087	271049	297038	251539	283977	252665	239418	258109	269058	205038	226214	0.0591157	0.0983866
cis-Aconitate	cis-Aconitic acid	TCA cycle	HMDB0000072	643757	C00417	280.205	350.043	313.87	359.497	294.251	336.491	183.662	260.242	229.754	261.05	197.96	333.064	90.7491	111.997	128.448	146.504	142.252	100.723	141.436	162.846	165.782	147.568	0.0919521	-0.177461
Citrate	Citric acid	TCA cycle	HMDB0000094	311	C00158	5868.25	5524.62	6637.34	4530.12	5920.85	4822.7	8861.21	7688.44	8132.76	10981.4	8045.68	9040.02	3421.13	3485.6	3706.71	4373.13	3087.75	3601.11	3177.34	3930.64	3286.08	3603.19	0.624167	0.0407174
Citrulline	Citrulline	Urea cycle	HMDB0000904	9750	C00327	51286.5	47062.3	132469	84559.4	66501.3	59232.4	301164	257615	302606	1.00889e+06	568196	273230	100236	194467	190075	221957	136014	86753.1	153745	258384	200952	211163	0.379321	-0.239904
CMP	Cytidine monophosphate	Nucleotides	HMDB0000095	6131	C00055	2117.15	2003.68	1883.74	1901.03	1639.05	1641.78	5938.56	5214.88	4826.29	3802.89	4981.33	4776.66	3689.8	4170.17	4091.94	4410.93	2699.41	3190.29	4328.34	4233.89	2879.05	3217.28	0.0560304	0.16716
CoA	Coenzyme A	Coenzymes	HMDB0001423	6816	C00010	211.277	354.521	303.747	232.307	311.737	218.771	5.60153	63.4179	144.011	1.55069	22.8506	36.3381	2103.41	1843.8	2353.82	2100.28	693.611	2174.53	1790.03	2148.96	1490.36	1779.73	0.25017	0.77229
CTP	Cytidine triphosphate	Nucleotides	HMDB0000082	6176	C00063	0	60.5414	0	0.404644	53.511	0.566199	293.434	411.678	398.043	350.924	464.685	489.531	415.622	204.124	97.9928	147.992	276.011	181.463	84.1575	114.153	252.758	193.915	0.682384	0.216037
cyclic CMP	Cytidine 2',3'-cyclic phosphate	Others	HMDB0011691	53481030	C02354	1741.51	1315.5	1348.7	2447.65	2259.13	2246.11	2220.78	6629.29	4056.05	38288.7	19114	3814.52	264.345	68.5284	93.0183	185.033	511.547	145.905	322.597	52.3386	229.534	182.547	0.424574	-0.36362
Cystathionine	L-Cystathionine	Amino acid-related	HMDB0000099	439258	C02291	4325.38	3706.21	3965.07	3494.96	3186.43	4575.63	14264.6	12399.6	17757.5	8575.5	12702.1	13812	5299.33	4805.56	2062.01	3516.42	6207.23	3562.56	4751.63	4654.8	2598.65	2433.89	0.128284	0.249325
Cytidine	Cytidine	Pyrimidine metabolism	HMDB0000089	6175	C00475	39049.4	38377.8	40581.6	40601.5	41744.3	41924.9	39493	41510.5	48976.6	49120	60182.7	50929.4	19377.3	24087.8	22446.6	27946.2	19440.7	23204.1	26542.1	26374.5	18761	22937.5	0.101936	-0.124494
dA	Deoxyadenosine	Purine metabolism	HMDB0000101	13730	C00559	442.527	445.596	863.918	502.512	592.71	208.146	90.742	694.26	309.601	364.227	1740.12	329.979	219.052	298.601	154.811	221.725	308.4	245.138	189.41	142.246	167.461	49.476	0.488876	0.236254
dAMP	Deoxyadenosine monophosphate	Purine metabolism	HMDB0000905	12599	C00360	36846	40986.4	34574.2	31896.3	32108.8	27547.7	2188.35	2306.96	2461.11	2728.11	2605.38	2636.23	17088.1	15435.5	17803.3	16156.3	9713.73	14846.5	13799.7	19813.8	11342.1	11948.3	0.478877	0.0780836
dCMP	Deoxycytidine monophosphate	Pyrimidine metabolism	HMDB0001202	13945	C00239	3958.74	3727.36	4074.37	2597.29	3151.9	2664.96	14079.8	11376	14252.8	11199.8	15017.6	14998.6	4577.32	4770.68	4228.88	4774.63	5854.45	3818.36	3981.3	5542.82	2440.85	3448.56	0.023204	0.282206
dG	Deoxyguanosine	Purine metabolism	HMDB0000085	187790	C00330	443.394	248.572	145.01	118.723	408.01	122.331	530.726	1122.61	566.899	510.013	4338.06	939.448	261.146	433.924	471.088	390.776	69.0852	267.241	117.437	184.225	82.1994	151.429	0.312854	0.461812
dGMP	Deoxyguanosine monophosphate	Purine metabolism	HMDB0001044	65059	C00362	839.304	146.58	242.911	381.795	508.092	561.947	1780.61	7392.83	2777.18	29741.3	15456.6	3167.93	1398.59	890.963	507.118	1474.29	2265	1196.9	3139.61	2285.95	5772.92	2007.89	0.0303595	-0.987125
dI	Deoxyinosine	Purine metabolism	HMDB0000071	65058	C05512	924.461	757.754	589.513	321.34	796.71	649.819	22.6225	307.561	283.774	41.2845	254.751	105.065	66.2417	170.974	194.222	362.292	149.841	145.534	34.8832	292.095	47.3999	59.557	0.136758	0.592702
DOPA	Dopa	Neurotransmitters	HMDB0000609	836	C00355	3344.25	3964.34	5493.89	4020.03	3663.36	5437.21	1340.24	3991.39	1534.9	1334.11	979.711	3487.85	2481.45	4874.87	1930.34	2383.94	2287.54	2294.51	2176.75	2335.26	3127.71	2016.97	0.513651	0.16321
Dopamine	Dopamine	Neurotransmitters	HMDB0000073	681	C03758	2638.48	2123.04	1968.99	1340.21	1187.45	1303.1	3085.29	3500.13	1987.65	1001.12	1356.05	1102.82	13157.7	11020.7	10828.3	11419.9	10404.7	9735.91	6125.37	9674.15	6679.26	6239.34	0.000122003	0.869239
Ergothioneine	Ergothioneine	Amino acid-related	HMDB0003045	5351619	C05570	122747	144797	100935	88703.6	99001.8	94935	153475	137275	132496	39349.1	98484.7	125671	47821.4	50262.8	41290.8	41058.5	62118.2	34929.3	44218.9	42378.7	54905.8	51667	0.0264164	0.352712
Erythrose-4P	D-Erythrose 4-phosphate	PPP	HMDB0001321	122357	C00279	266.991	213.434	216.317	120.211	354.768	104.368	211.215	111.319	218.674	62.2428	199.418	196.34	70.2967	23.4936	29.3623	29.8862	23.3823	44.896	37.051	65.1327	19.8693	42.1955	0.85746	0.0478071
FAD	Flavin adenine dinucleotide	Nucleotides	HMDB0001248	643975	C00016	319.674	270.726	272.392	339.579	348.023	346.492	605.783	303.366	464.254	333.911	399.232	647.529	1448.34	1425.34	1644.67	1445.44	1199.57	1010.94	1059.08	1193.54	1014.76	1060.33	0.296343	0.14893
Fructose-1,6P	Fructose 1,6-bisphosphate	Glycolysis	HMDB0001058	172313	C00354	236.235	413.389	169.41	138.658	278.305	108.792	1388.16	911.174	1169.07	772.72	972.455	1991.42	131.57	79.1313	125.047	162.808	115.065	155.91	181.325	209.933	137.874	193.653	0.980721	-0.00659595
Fructose-6P	Fructose 6-phosphate	Glycolysis	HMDB0000124	69507	C00085	2.849	1.05503	0.563837	8.87069	5.71027	2.14358	40.5184	24.4603	11.1673	46.396	32.5365	58.3656	4.50453	0.342354	1.40059	0.425326	5.04194	17.0935	9.33044	11.1609	7.18918	6.3488	0.000155018	-1.60704
Fumarate	Fumaric acid	TCA cycle	HMDB0000134	444972	C00122	1032.32	1090.52	1077.37	865.216	1282.88	938.052	571.972	741.681	743.041	822.188	565.622	743.682	456.595	504.954	402.35	466.529	491.996	520.331	501.489	605.647	393.489	510.522	0.514945	-0.0544356
GABA	Gamma-Aminobutyric acid	Neurotransmitters	HMDB0000112	119	C00334	120020	107087	97694.8	105435	96734.7	95940.4	327569	274549	332175	301320	339936	350710	195300	203549	187840	182538	142385	200764	183567	212880	124071	160780	0.667337	0.0339219
GDP	Guanosine diphosphate	Nucleotides	HMDB0001201	8977	C00035	1505	1341.87	1692.57	969.363	1151.02	1045.5	6752.43	5705.03	6294.26	6381.5	5279.28	8492.36	2416.74	2509.86	2263.47	2613.28	1757.21	1955.96	1721.22	2429.21	1892.65	1747.48	0.0416179	0.243622
GlcN-6P	Glucosamine 6-phosphate	Sugar phosphates	HMDB0001254	439217	C00352	315.37	767.467	332.464	544.862	457.304	440.244	795.035	809.472	849.187	233.669	930.024	518.829	417.002	513.224	301.057	363.073	530.25	321.204	195.496	567.681	93.3011	226.896	0.0816992	0.436045
Gln	L-Glutamine	Amino acids	HMDB0000641	5961	C00064	373069	412200	382996	365444	420469	390063	1.46218e+06	1.353e+06	1.36801e+06	1.6317e+06	1.30961e+06	1.35142e+06	407832	309542	299875	331659	358706	353847	339714	353417	375566	351089	0.438127	-0.037512
Glu	L-Glutamic acid	Amino acids	HMDB0000148	33032	C00025	288862	281479	268913	247402	266202	271957	1.75479e+06	1.52415e+06	1.64169e+06	1.27788e+06	1.6775e+06	1.65594e+06	172958	205866	196997	183709	173445	165216	164896	198985	127306	147011	0.0248576	0.150867
Glucose	D-Glucose	Sugars	HMDB0000122	5793	C00031	4696.46	5293.72	4862.13	6088.01	5939.77	5462.58	3614.41	5868.62	4768.03	2828.02	4073.34	3725.41	483.866	197.16	505.687	515.897	530.695	796.335	646.008	681.983	459.726	716.105	0.416709	-0.144111
Glucose-6P	Glucose 6-phosphate	Glycolysis	HMDB0001401	5958	C00092	218.882	217.371	194.939	207.973	315.587	83.1239	2852.93	2070.55	3058.49	1330.75	2581.37	2450.69	661.654	436.291	691.91	984.206	860.411	1152.52	693.289	884.441	530.352	746.546	0.771016	0.0540072
Gly	Glycine	Amino acids	HMDB0000123	750	C00037	19327.6	15652.9	20412	19443.2	22080.8	20265	571065	490868	568686	586095	646116	535907	13150.1	14735.2	12055.1	15414.4	11341	9972.63	10274.8	12061.3	8729.54	9682.58	0.250796	0.129246
Glyceraldehyde-3P	D-Glyceraldehyde 3-phosphate	Glycolysis	HMDB0001112	729	C00661	29.2252	166.03	84.756	54.9624	108.807	72.9093	148.709	121.484	145.159	85.8829	149.16	174.75	24.7639	61.7881	27.8197	31.3023	30.8791	53.1321	65.4431	40.0932	32.6031	47.33	0.703544	-0.0963023
Glycerol-1/3P	Glycerol 3-phosphate	Sugar phosphates	HMDB0000126	439162	C00093	100828	146375	123733	166524	148289	142727	25831	22441.1	73196.5	63247.1	50106.6	55456.2	24859.7	21178.2	32574	28093.3	31173.7	38521.3	25941.7	36641.2	18382.8	30315.1	0.110965	-0.258916
Glycyl-glycine	Glycyl-glycine	Amino acid-related	HMDB0011733	11163	C02037	4085.74	5940.82	8164.06	7754.1	6682.75	5509.29	11123.8	11437.9	7344.37	9551.82	11546.2	7606.03	1154.03	1209.21	1244.22	1783.82	1200.7	1222.7	1207.29	1062.03	884.615	1011.14	0.347202	0.123022
GMP	Guanosine monophosphate	Nucleotides	HMDB0001397	6804	C00144	7540.64	7842.4	6914.39	7600.25	8052.92	8417.68	11021.8	11156	13795.2	10151.9	12856.8	13064.1	10200.1	10304.1	9991.37	11356	9794	10204.7	10458.1	12009.6	8187.46	9546.77	0.819015	-0.0140254
GSH	Glutathione	Amino acid-related	HMDB0000125	124886	C00051	24822.7	27160	15670.4	17434.6	18135.6	19066.8	740.284	2170.4	1688.02	550.607	1240.96	1135.75	150184	191236	192548	178715	81640.4	138679	149275	171712	78662.1	114238	0.0546601	0.399914
GSSG	Oxidized glutathione	Amino acid-related	HMDB0003337	975	C00127	708.717	1025.99	567.509	569.201	447.164	457.889	27865.3	14748.3	26258.6	12485.9	20132.9	19352.6	2255.65	3130.49	2427.62	2444.29	3097.7	1818.55	1745.79	3072.87	1751.58	1796.26	0.00442764	0.468179
GTP	Guanosine triphosphate	Nucleotides	HMDB0001273	6830	C00044	260.753	592.898	238.417	315.448	224.542	254.529	2910.48	2202.4	2475.1	2030.23	1886.39	2403.69	958.741	601.75	439.018	477.898	521.287	362.82	536.666	333.974	439.097	383.517	0.0273696	0.449141
Guanine	Guanine	Purine metabolism	HMDB0000132	764	C00242	29208.5	28157.2	27620	28017.3	28215.2	26406	177723	165370	215514	140887	199153	186840	137645	142575	135004	148833	137720	129047	147100	176014	107707	122333	0.45847	0.0527124
Guanosine	Guanosine	Purine metabolism	HMDB0000133	6802	C00387	6030.73	4291.25	5937.88	7639.55	7655.85	7325.65	10122.2	11217.2	6951.19	14167.8	16243.2	9162.59	6973.72	7333.79	7653.43	8139.88	6292.02	6813.83	6829.5	8619.75	4681.88	6301.09	0.221202	-0.170439
Hippuric acid	Hippuric acid	Organic acids	HMDB0000714	464	C01586	1658.63	684.238	1148.39	1391.21	877.132	854.174	1690.7	1789.34	1270.94	1382.4	1149.47	762.489	678.737	1274.1	573.761	696.317	424.185	5565.13	263.705	545.891	543.49	624.685	0.806838	-0.123391
His	L-Histidine	Amino acids	HMDB0000177	6274	C00135	840791	1.04351e+06	1.06844e+06	964791	1.11002e+06	1.00027e+06	3.03692e+06	3.31164e+06	3.23407e+06	4.0351e+06	3.28854e+06	3.17536e+06	959336	978441	892783	1.08672e+06	848672	835796	950527	791260	880997	921490	0.903053	0.00775758
Homoarginine	Homo-L-arginine	Amino acid-related	HMDB0000670	9085	C01924	8181.87	8102.3	7398.35	8259.73	8544.73	11701.5	23932.7	26383.8	34530.1	32617.6	38556.2	23340.9	6762.77	6713.42	6225.95	5604.1	16541.4	8246.05	7914.37	6385.1	26169.2	14109.2	0.15729	-0.369247
Hydroxyproline	Hydroxyproline	Amino acid-related	HMDB0000725	5810	C01157	7393.17	6288.55	6961.38	8423.61	6892.12	7299.35	7602.21	6035.92	7080.67	9026.21	10231.2	7491.78	2519.41	2318.64	2588.04	2299.44	2351.23	2707.91	2081.65	2587.53	2839.96	2672.25	0.0169346	-0.174491
Hypotaurine	Hypotaurine	Amino acid-related	HMDB0000965	107812	C00519	3681.66	3047.27	2863.53	2911.4	2337.37	4316.32	1150.84	2607.88	4541.32	1195.72	4011.7	2194.54	298.597	1833.33	1731.07	624.432	1046.18	319.219	976.032	899.741	348.473	580.026	0.189869	0.469472
Hypoxanthine	Hypoxanthine	Purine metabolism	HMDB0000157	790	C00262	13550.5	10197.1	11484.6	12809.9	12269	10438.5	12876.7	480211	13834.3	30840	17579.7	12793.2	3485.03	7069.33	3982.96	7673.52	8125.58	5471.45	4343.55	7732.84	21801.4	6236.39	0.388533	1.5016
Ile	L-Isoleucine	Amino acids	HMDB0000172	6306	C00407	119285	107703	147231	160531	124858	135247	293852	687878	446338	408528	485465	379999	79217.5	81914	65614.1	81279.3	120118	119074	68930.1	114519	92704.9	124012	0.443884	-0.115376
IMP	Inosine monophosphate	Nucleotides	HMDB0000175	8582	C00130	2651.45	2502.44	2552.08	2858.63	3017.75	2899.56	4425.6	5023.37	5865.3	4435.76	6454.66	6014.39	4906.42	3966.47	3227.79	4566.45	4221.58	4972.1	4269.46	5231.82	5425.35	4421.32	0.0127745	-0.189424
Inosine	Inosine	Purine metabolism	HMDB0000195	6021	C00294	20013.3	16904.8	14018.6	21603.6	21025.4	19130.2	15017.6	197552	17376.7	30705.6	20721.2	14668.6	10089.1	10897	9443.13	11966.3	10870	10593.5	10412.7	10592.1	20941.8	10062.7	0.461392	0.642015
Isocitrate	Isocitric acid	TCA cycle	HMDB0000193	1198	C00311	47.2451	49.0946	37.5263	40.614	6.01564	29.8965	94.6435	138.604	115.548	250.012	173.415	186.977	57.9812	41.9113	39.8348	38.6513	44.047	33.9487	53.5563	45.5381	45.1691	48.094	0.663213	0.11059
Kynurenic acid	Kynurenic acid	Amino acid-related	HMDB0000715	3845	C01717	4506.53	3567.46	4416.37	3818.91	7969.23	4629.17	6324.17	7947.37	6208.91	12710.6	9218.43	6206.21	3926.74	4167.54	2986.42	4406.01	5266.06	3669.12	4782.05	3983.98	6998.45	3824.44	0.0793547	-0.301156
Kynurenine	L-Kynurenine	Amino acid-related	HMDB0000684	161166	C00328	4043.94	5407.33	4656.08	3552.23	9067.09	7734.2	14723.9	20280.4	22284.9	89641.8	32061.5	25100.6	6055.51	6616.05	5116.09	6222.49	10756.9	7601.16	6410.62	6298.19	11871.2	6510.61	0.0695674	-0.506558
Lactate	L-Lactic acid	Glycolysis	HMDB0000190	107689	C00186	2276.4	2054.57	3287.35	3017.35	2669.27	2731.4	1438.47	824.418	819.467	1807.32	1996.57	1079.86	543.694	680.673	582.662	763.089	540.536	421.34	397.429	442.837	472.149	600.035	0.84213	0.0353458
Leu	L-Leucine	Amino acids	HMDB0000687	6106	C00123	98575	91095.2	119752	127450	100840	114119	226131	362575	317832	285710	359599	292442	89152.4	111191	87426.2	105337	150695	134983	78408.3	135359	132021	150994	0.186879	-0.149825
Lys	L-Lysine	Amino acids	HMDB0000182	5962	C00047	149552	212388	175052	164040	274122	324042	481589	491085	609131	971875	705428	595932	235468	242052	250297	302855	232871	288145	267257	164221	296966	366393	0.0303684	-0.326974
Malate	L-Malic acid	TCA cycle	HMDB0000156	222656	C00149	18039.5	15375.7	18930.8	13644.6	16625.5	14948.5	26238.3	23374.8	26611.1	32601.6	29742.9	26811.7	7191.94	7200.77	6498.51	8109.75	7369.2	8236.88	7195.55	8258.98	6347.05	7397.62	0.853788	-0.0137901
Met	L-Methionine	Amino acids	HMDB0000696	6137	C00073	21378.2	20672.5	24753.7	21795.9	20427.4	22120.9	44471.9	48051.7	63974.4	104896	58779.2	56515.7	28350.9	26550.2	16122.1	21620.4	44285.2	26227.1	22302.1	29094	41335.7	29615.4	0.339352	-0.158575
myo-Inositol	myo-Inositol	Vitamins	HMDB0000211	3437	C00137	459.544	363.127	403.116	517.438	459.057	533.64	279.252	243.455	246.207	309.785	323.468	282.949	92.6785	105.735	110.886	117.473	59.437	129.505	123.066	65.9668	97.175	150.432	0.0352967	-0.250465
N-Acetyl-aspartic acid	N-Acetyl-L-aspartic acid	Amino acid-related	HMDB0000812	65065	C01042	283141	278306	267831	279207	298746	271199	761559	667526	750287	878199	794937	780475	307751	325788	267812	347299	307576	302705	309245	301215	262639	286560	0.830342	-0.0111379
N-Acetyl-serine	N-Acetylserine	Amino acid-related	HMDB0002931	65249	-	1138.89	1307.88	1066.44	2056.2	2096.21	1316.92	5481.75	3701.08	5147.57	11016.9	7911.5	4702.83	1149.42	1987.85	862.256	1587.36	923.992	1071.45	1348.33	1256.31	1276.29	1463.16	0.104896	-0.318555
N-Acetyl-serotonin	N-Acetylserotonin	Amino acid-related	HMDB0001238	903	C00978	2213.71	2171.81	2119.47	2731.57	2560.41	1758.23	1885.95	1322	2017.18	1414.18	2987.95	1799.54	1968.22	1372.56	1054.01	1371.08	896.592	1633.6	1568.52	1409.59	1598.54	1394.3	0.173607	-0.184994
NaAD	NaAD	Nucleotides	HMDB0001179	583440	C00857	5.13582	3.33254	3.93088	11.626	2.87966	10.3466	4.7147	20.3772	15.4406	13.3827	0.617098	4.32994	278.032	295.14	225.333	268.702	287.67	229.712	255.647	349.635	310.45	320.891	0.627535	0.213062
NAD	NAD	Nucleotides	HMDB0000902	5893	C00003	6526.59	7428.69	6997.29	6505.48	6487.76	6696.09	9445.29	8711.89	10600.3	4980.07	7981.21	10786.9	7943.44	8914.45	8836.6	6557.37	4259.78	6482.22	7267.15	8864.37	5421.7	5444.65	0.206053	0.158574
NADP	NADP	Nucleotides	HMDB0000217	5886	C00006	36.3827	145.454	41.0547	65.3241	34.2632	119.041	10198.9	9249.21	10471.1	8303.23	10345	12047.9	6143.16	5016.81	6437.29	6216.75	5281.63	4824.71	6487.4	7758.4	3992.72	5671.86	0.97852	0.00592881
Nicotinamide	Niacinamide	Vitamins	HMDB0001406	936	C00153	91884.5	61780.5	101900	107146	84322.5	91589	125297	108439	101611	123551	92040.9	106825	19302.6	26253.5	15677.7	18781	25296.2	17946.7	17690.8	18103.4	18855.3	13069.9	0.298595	0.122585
Nicotinic acid	Nicotinic acid	Vitamins	HMDB0001488	938	C00253	12205.1	9452.9	12376	15549.2	13350.3	12992.8	7928.58	61032.2	11329.5	10979.3	13443.2	9100.27	3226.23	1475.31	2066.28	3997.29	2234.95	2582.95	2626.48	2492.29	3533.31	2294.62	0.471712	0.39125
O-Phospho-tyrosine	O-Phosphotyrosine	Amino acid-related	HMDB0006049	30819	C06501	143.176	627.932	415.377	416.514	453.456	451.54	8373.66	6157.65	20117	11668.9	6655.16	20716.1	405.533	1252.1	3983.93	717.188	1085.31	3850.02	857.499	2305.76	367.035	624.57	0.74749	-0.136683
O-Phosphocholine	Phosphorylcholine	Others	HMDB0001565	1014	C00588	2.02093e+06	1.88718e+06	1.56753e+06	1.7495e+06	1.57821e+06	1.81655e+06	5.62342e+06	4.73371e+06	4.07803e+06	1.53486e+06	2.90673e+06	4.11875e+06	462281	551887	530655	515264	490101	370523	406394	346015	466704	481923	0.0112072	0.389301
O-Phosphoethanolamine	O-Phosphoethanolamine	Others	HMDB0000224	1015	C00346	187632	262035	277361	206664	271030	202432	957666	1.10475e+06	1.0138e+06	486010	724318	1.0189e+06	87368.8	94684.5	104815	115803	84894.7	85343.4	90760.6	91967.5	76980.9	90858.5	0.0399468	0.234246
Octopamine	Octopamine	Neurotransmitters	HMDB0004825	440266	C04227	683.184	1216.16	640.801	314.664	334.563	534.021	4150.54	3821.74	3774.43	4429.15	4215.1	4047.89	2047.59	2377.5	1740.97	2114.49	1764.34	1625.91	1560.79	1520.45	1552.45	1431.32	0.0354846	0.517587
Ophthalmic acid	Ophthalmic acid	Organic acids	HMDB0005765	7018721	-	1341.5	2057.36	859.894	1670.75	1075.61	1140.05	5517.97	7567.86	5440.65	3868.86	4516.7	4119.43	2568.72	2891.03	1550.47	1955.08	1965.95	2755.75	2648.59	3050.22	3077.22	3025.92	0.74034	0.0624312
Ornithine	Ornithine	Urea cycle	HMDB0000214	6262	C00077	52071.6	61184	98124.2	164872	110909	84023.2	172488	116160	118558	328194	251819	121146	25607.8	53565.5	34392.5	52855.6	55090.9	22661	29144.2	39950.6	41288.4	47836.8	0.438634	-0.192212
Oxoglutarate	Oxoglutaric acid	TCA cycle	HMDB0000208	51	C00026	1764.2	1870.05	1772.14	1505.97	1422.03	1665.49	389.183	1328.3	426.728	451.891	514.39	468.621	429.819	587.886	461.157	399.716	448.696	464.17	392.723	390.362	214.05	303.291	0.0653897	0.409278
Pantothenate	Pantothenic acid	Vitamins	HMDB0000210	988	C00864	38445.8	34870.8	38184.1	35551.8	35724.8	36762.5	85604.4	86480.3	92658.6	102706	113507	98560.9	35688.1	41144.3	38329.2	46361.1	31262.1	39404.5	41644.4	34607.5	36362.5	37831.8	0.527047	-0.0403544
Phe	L-Phenylalanine	Amino acids	HMDB0000159	6140	C00079	55330.7	51859.5	61857.5	76609.1	57011.3	70883.3	107964	246065	184479	177331	195561	146086	51026.5	54499.9	54143	64485.3	68880.6	60590.5	52411.3	67190.5	66629.4	66865.3	0.369296	-0.0999673
Phosphoenolpyruvate	Phosphoenolpyruvic acid	Glycolysis	HMDB0000263	1005	C00074	217.484	180.818	201.277	252.536	196.198	166.076	26.3624	31.1432	100.835	27.7399	8.58024	35.9291	33.7349	18.4261	10.2274	2.19001	22.6541	7.55906	10.2728	5.87143	20.3634	23.7184	0.219429	0.534692
Pro	L-Proline	Amino acids	HMDB0000162	145742	C00148	875573	841263	819197	846150	665814	775238	2.08836e+06	1.91118e+06	2.18016e+06	1.58584e+06	2.10928e+06	2.26236e+06	330989	428933	480087	416572	341074	376068	366689	480673	210518	343179	0.184723	0.132575
Pyridoxal-5P	Pyridoxal 5'-phosphate	Vitamins	HMDB0001491	1051	C00018	2521.99	2502.15	2193.63	1822.62	2133.99	2099.75	4886.46	4663.67	5604.39	3473.1	3661.12	5026.56	6518.26	5662.94	5142.3	6659.99	4510.48	5078.64	5575.39	6390.26	4510.37	5798.71	0.0360413	0.186999
Pyruvate	Pyruvic acid	Glycolysis	HMDB0000243	1060	C00022	117.746	70.7495	62.367	78.2617	103.146	121.45	44.2036	70.014	22.4983	38.8868	32.6959	29.2597	14.8621	27.0629	22.3065	17.4334	35.9588	27.314	13.1198	33.8967	17.4569	41.9818	0.977816	-0.00674639
Riboflavin	Riboflavin	Vitamins	HMDB0000244	493570	C00255	1014.88	1184.72	1489.34	1032.84	1082.13	1143.3	952.548	1514.83	1768.99	1711.68	1395.89	1649.19	779.259	1213.9	679.533	699.606	847.008	833.153	715.722	1089.29	888.205	765.972	0.985216	-0.00219776
Ribulose/Ribose-5P	Ribulose/Ribose 5-phosphate	PPP	HMDB0000618 / 0001548	439184 / 439167	C00199 / C00117	157.56	242.843	260.921	127.246	203.889	157.182	57.487	164.747	127.923	174.331	213.519	134.981	24.6705	10.3249	15.6362	17.4584	23.4043	37.1997	31.7165	46.3737	34.633	10.5421	0.241329	-0.301906
SAH	S-Adenosylhomocysteine	Amino acid-related	HMDB0000939	439155	C00021	4686.11	4125.75	4792.71	4269.52	4289.68	5963.35	8254.26	6640.33	9683.75	8017.58	8809.08	9633.67	8104.49	9357.73	5683.97	7308.91	8880.95	6714.33	7463.54	7773	8253.48	6737.79	0.906593	-0.0103986
SAM	S-Adenosylmethionine	Amino acid-related	HMDB0001185	16757548	C00019	3542.44	7132.57	2760.84	2663.23	4288.21	3290.75	16865	13706.5	15889.7	16003.6	13593.9	17671.8	9434.14	7260.14	7506.02	8157.77	5685.86	7745.95	8841.15	8662.09	7813.09	8159.15	0.704391	0.0639724
Sedoheptulose-7P	D-Sedoheptulose 7-phosphate	PPP	HMDB0001068	22833559	C00281	324.576	532.745	322.634	333.022	548.221	206.842	655.833	500.828	637.872	381.741	564.041	626.461	71.1989	73.6299	73.9224	105.859	79.4223	82.1078	146.411	102.481	51.4555	80.9522	0.978648	0.00482069
Ser	L-Serine	Amino acids	HMDB0000187	5951	C00065	94769.6	83082.8	92603.8	102220	93768.8	86665.4	252518	243143	262766	356929	310077	274532	57109.7	47782.1	39783.6	46845.6	50281.6	57659	53832	54404.2	46689.8	52597.3	0.0159072	-0.159856
Serotonin	Serotonin	Neurotransmitters	HMDB0000259	5202	C00780	7086.76	8526.74	8755.73	5174.98	6966.64	6880.16	10543.7	8433.81	9637.45	7408.54	9439.02	10126.9	3429.56	3857.54	2494.11	2755.66	3618.27	2651.05	2947.75	3513.91	2845.26	3251.49	0.0778502	0.165455
Sorbitol/Mannitol	Sorbitol/Mannitol	Sugar alcohols	HMDB0000247 / 0000765	5780 / 6251	C00794 / C00392	1062.22	1082.86	1184.4	2246.63	1728.57	1367.98	1475.91	1540.27	1814.58	2214.3	1308.94	1530.88	507.194	443.637	363.446	529.477	1732.32	1128.46	608.057	509.533	1176.65	665.069	0.313202	-0.271834
Succinate	Succinic acid	TCA cycle	HMDB0000254	1110	C00042	7439.71	6863.47	8512.52	10014	8625.56	7803.54	5335.19	5564.7	6544.69	5784.3	6459.73	6608.36	1610.91	1870.35	1934.03	2161.09	1976.44	1920.85	2052.11	2850.31	1073.99	1820.28	0.376084	-0.0977076
Taurine	Taurine	Amino acid-related	HMDB0000251	1123	C00245	241776	268264	248357	234140	252999	240733	644076	564534	619935	492432	591197	650821	282914	330742	293415	273295	294132	247591	261989	311749	235806	241224	0.033508	0.121543
Thiamine pyrophosphate	Thiamine pyrophosphate	Vitamins	HMDB0001372	1132	C00068	8114.18	10842.8	7916.5	7700.89	8027.14	8790.4	13129	12413.4	14262.9	10861.6	15000.7	15747	12179.9	13724	14063.5	10530.3	10223.4	10507.2	12826.9	16668.8	10850.5	11751.6	0.991403	0.00100153
Thiamine	Thiamine	Vitamins	HMDB0000235	1130	C00378	7799.59	8043.19	9184.14	9824.06	9833.89	9459.29	11954.1	19836.1	16838.9	11240.2	14578.7	12855.8	10009.3	8537.11	8956.57	11825.7	7306.66	12903.6	11221.8	9756.81	9810.83	12863.9	0.578255	-0.0707473
Thr	L-Threonine	Amino acids	HMDB0000167	6288	C00188	219502	202146	242806	228314	198169	208575	997937	880687	1.38358e+06	2.24541e+06	1.35746e+06	1.21163e+06	155844	148174	131178	140038	183019	146264	159327	171064	161945	158338	0.211452	-0.147799
Trehalose	Trehalose	Sugars	HMDB0000975	7427	C01083	9379.76	16815	9536.24	8305.04	10399.8	8950.76	9639.58	7936.88	9047.31	6856.07	6570.5	8703.29	10165.5	6171.66	12082.1	8386.54	8328.12	11890.2	10047	11028.1	6753.33	12125.5	0.489482	0.105929
Trehalose-6P	Trehalose 6-phosphate	Sugar phosphates	HMDB0001124	122336	C00689	205.814	340.53	110.282	175.792	188.314	76.374	212.754	165.931	209.528	101.289	127.498	190.885	36.4605	6.86234	38.2727	27.5661	40.466	27.314	39.8383	29.6426	22.0795	45.614	0.284254	0.265787
Trp	L-Tryptophan	Amino acids	HMDB0000929	6305	C00078	8254.92	8172.73	8414.36	9503.04	8719.01	9730.18	41246.2	38818.2	57013.5	108217	75133.4	57938.1	27655.2	19341.1	28893.1	29607	28269.7	32173.5	30362.1	33838	32473.1	28391.3	0.00526168	-0.351052
Tyr	L-Tyrosine	Amino acids	HMDB0000158	6057	C00082	4433.81	5915.26	7345.09	6788.05	5956.12	5582.18	45282.1	44868.4	70189.9	76803	64607.4	51394.6	18598.7	26288.3	17990.1	27543.3	26544.1	22445.2	17365	17821.6	19954.6	16957.1	0.580139	0.0737734
UDP	Uridine diphosphate	Nucleotides	HMDB0000295	6031	C00015	101.022	144.997	47.0652	34.2909	74.2778	72.8571	47.7842	47.6938	76.219	89.9189	30.2713	102.947	57.7438	41.7452	12.0276	13.3102	3.45041	19.0824	14.5655	33.93	33.3312	43.4883	0.829243	0.0761952
UMP	Uridine monophosphate	Nucleotides	HMDB0000288	6030	C00105	1576.31	3047.15	1611.6	1903.08	1602.07	1580.75	12826	10265.5	10772.9	9867.88	10376.8	9899.29	4339.99	5794.04	5455.67	5659.47	4337.12	3432.6	4623.13	5307.46	2798.66	3864.75	0.0284143	0.288621
Uracil	Uracil	Pyrimidine metabolism	HMDB0000300	1174	C00106	7163.45	5496.55	6371.99	7931.51	6716.91	7002.94	13296.9	15741.5	14170.4	10568.3	14228.6	13377.6	3841.16	5180.78	6539.2	6737	6392.49	6051.05	6212.95	7564.15	5225.59	6093.67	0.61242	-0.0482333
Urate	Uric acid	Purine metabolism	HMDB0000289	1175	C00366	23891.4	17852.3	17191	20666	29705	26196	14021.7	14872.2	19597.4	18078.5	11018.4	14497.2	1257.37	2784.95	1580.8	3060.57	741.959	1000.46	749.184	1112.77	1186.6	953.261	0.158396	0.453938
Urea	Urea	Urea cycle	HMDB0000294	1176	C00086	14115	12146.6	23867.4	24610.9	17830.3	18598	130131	65940.2	57935.6	115784	178647	68094.6	4837.95	4932.29	3891.09	4721.59	82472.8	2950.62	2140.78	2880.83	2537.16	3651.82	0.311049	1.86882
Uridine	Uridine	Pyrimidine metabolism	HMDB0000296	6029	C00299	2163.98	2517.67	2467.69	2487.4	2878.82	2743.49	38905	58328.4	47353.6	25072.2	56103.1	42388.1	9571.2	12128.9	12350.4	12316	8726.7	9140.5	11834.3	13496	7576.99	9944.23	0.645198	0.0582713
UTP	Uridine triphosphate	Nucleotides	HMDB0000285	6133	C00075	14.8897	84.339	3.20253	0.336941	0	11.2411	389.97	591.109	643.369	582.558	381.83	806.203	467.283	293.904	198.504	248.662	237.679	204.268	279.731	489.365	411.289	159.408	0.287685	1.62701
Val	L-Valine	Amino acids	HMDB0000883	6287	C00183	173035	147766	220819	190681	169490	189373	339018	454455	451458	413826	418995	400834	104071	96661.2	68335.2	89578	125386	148574	69655	144250	165196	159311	0.1244	-0.210439
Xanthine	Xanthine	Purine metabolism	HMDB0000292	1188	C00385	624.672	509.732	385.615	628.035	380.745	554.949	6806.31	108383	9059.73	11724	8943.38	6920.9	1506.82	4815.4	3328.67	5908.7	2693.5	2104.35	1722.69	2540.02	6785.8	2575.28	0.315975	1.015
Xanthurenic acid	Xanthurenic acid	Organic acids	HMDB0000881	5699	C02470	1257.39	1537.68	1503.95	1854.75	1737.05	2302.67	4113.53	3580.03	5206.04	6875.42	5945.6	4776	1295.69	1357.39	1407.08	1652.73	2174.31	1500.41	1946.04	2347.79	2569.2	1377.09	0.00492387	-0.382905
